# Mapping Higher-Order Topology in OCD Brain Networks with Hodge Laplacian

**DOI:** 10.64898/2026.03.04.709586

**Authors:** Hanyang Ruan, Moo K. Chung, Willem B. Bruin, Nadža Džinalija, Yoshinari Abe, Pino Alonso, Alan Anticevic, Srinivas Balachander, Marcelo C. Batistuzzo, Francesco Benedetti, Sara Bertolín, Silvia Brem, Youngsun Cho, Federica Colombo, Beatriz Couto, Goi Khia Eng, Sónia Ferreira, Jamie D. Feusner, Rachael G. Grazioplene, Patricia Gruner, Kristen Hagen, Bjarne Hansen, Yoshiyuki Hirano, Marcelo Q. Hoexter, Jonathan Ipser, Fern Jaspers-Fayer, Minah Kim, Jun Soo Kwon, Luisa Lazaro, Chiang-Shan R. Li, Christine Lochner, Rachel Marsh, Ignacio Martínez-Zalacaín, Jose M. Menchón, Pedro S. Moreira, Pedro Morgado, Emma Muñoz, Akiko Nakagawa, Janardhanan C. Narayanaswamy, Erika L. Nurmi, Joseph O’Neill, Jose C. Pariente, John C. Piacentini, Maria Picó-Pérez, Fabrizio Piras, Federica Piras, Christopher Pittenger, Janardhan Y. C. Reddy, Daniela Rodriguez-Manrique, Yuki Sakai, Joao R. Sato, Eiji Shimizu, Venkataram Shivakumar, Helen B. Simpson, Carles Soriano-Mas, Nuno Sousa, Emily R. Stern, Evelyn Stewart, Philip R. Szeszko, Sophia I. Thomopoulos, Anders L. Thorsen, Benedetta Vai, Anouk van der Straten, Ysbrand D. van der Werf, Wieke van Leeuwen, Hein van Marle, Guido van Wingen, Daniela Vecchio, Ganesan Venkatasubramanian, Chris Vriend, Susanne Walitza, Zhen Wang, Tokiko Yoshida, Je-Yeon Yun, Qing Zhao, ENIGMA OCD Working Group, Paul M. Thompson, Dan J. Stein, Odile A. van den Heuvel, Kathrin Koch

## Abstract

Brain disorders are increasingly understood as disorders of distributed brain circuits, yet functional connectivity (FC), the dominant framework for mapping them, treats the brain as a collection of pairwise relationships between regions and cannot represent pathology distributed across coordinated sets of connections. We introduce a Hodge-Laplacian topological framework that localizes higher-order “loop” (1-cycle) organization within functional connectome, maps each loop to specific edges and networks, and yields a subject-level measure of loop expression. Applied to resting-state fMRI from the ENIGMA-OCD consortium (1,024 patients and 1,028 controls across 28 sites), the framework identified 93 loop-level abnormalities in obsessive–compulsive disorder (OCD), concentrated in frontoparietal and somatomotor systems. The edges forming these loops largely showed no significant differences between groups, indicating that the abnormalities were invisible to conventional FC analysis. The frontoparietal and somatomotor loop clusters recurred across the clinical subgroups, suggesting convergence on a shared higher-order phenotype. Robustness analyses showed the loop signal reflected higher-order organization rather than an artifact of individual edges, the network backbone, or any single site. These results indicate that coordinated, multi-edge pathology exists and can be localized even when pairwise analyses fail to detect it, positioning higher-order topology as a generalizable axis for mapping circuit pathology across psychiatric and neurological disorders.
