## Supplementary Table S1 for "Mapping Higher-Order Topology in OCD Brain Networks with Hodge Laplacian"

### Sheet: Sheet1
Sample	Scanner type	Sample Size		Field strength (Tesla)	STRUCTURAL MRI PARAMETERS				FUNCTIONAL MRI PARAMETERS					STUDY INCLUSION DATES		DOI to published paper (if available)
					Voxel-size	TR	TE	Flip angle	Voxel-size	TR	TE	Flip angle	N Volumes	Start	End
		OCD (N)	Control (N)		(X, Y, Z in mm)	(ms)	(ms)	(degrees °)	(X, Y, Z in mm)	(ms)	(ms)	(degrees °)		(YYYY-MM-DD)	(YYYY-MM-DD)
Amsterdam_VUmc	GE Signa HDxt	30	28	3	1, 0.98, 0.98	N/A	N/A	N/A	3.3, 3.3, 3.0	1800	35	80	200	2008	2014	10.1080/15622975.2017.1353132
Bangalore_NIMHANS	Siemens Skyra	185	186	3	1, 1, 1	1900	2.43	9	3, 3, 3	2000	30	78	153-303	2010	continued	N/A
Barcelona_Bellvitge/ANTIGA_1.5T	GE Signa Excite	48	79	1.5	1.17, 1.17, 1.2	11.8	4.2	15	3.75, 3.75, 5	2000	50	90	120	19/07/2006 04/02/2009	21/12/2007 31/03/2010	10.1016/j.biopsych.2012.10.006
Barcelona_Bellvitge/PROV_1.5T	GE Signa Excite	41	20	1.5	1.17, 1.17, 1.2	11.8	4.2	15	3.75, 3.75, 5	2000	50	90	120	2011-05-12	continued	10.1017/S0033291717002288
Barcelona_HCPB	Siemens Magnetom Trio Tim	36	27	3	1, 0.94, 0.94	2300	3.01	9	3, 3, 4	2000	29	80	240	2007-07-01	2013-06-30	N/A
Bergen	GE Discovery MR750	29	25	3	1, 1, 1	7	3	12	3.44, 3.44, 3.3	1800	30	80	160	2015-08-24	2017-12-11	10.1016/j.bpsc.2020.01.007
Braga_UMinho/Braga_1.5T	Siemens Magnetom Avanto	28	18	1.5	1, 1, 1	2730	3.48	7	3.5, 3.5, 3.5	2000	30	90	180	2012-05-23	2017-04-07	10.1016/j.pscychresns.2019.06.008
Braga_UMinho/Braga_1.5T_act	Siemens Magnetom Avanto	44	53	1.5	1, 1, 1	2730	3.48	7	3.5, 3.5, 3.5	2000	30	90	180	2012-05-23	2017-04-07	10.1016/j.pscychresns.2019.06.008
Braga_UMinho/Braga_3T	Siemens Verio	32	26	3	1, 1, 1	2420	4.12	9	2, 2, 2	1000	27	62	720	2019-05-08	2020-11-04	N/A
Brazil	Philips Medical Systems	59	34	3	1, 1, 1	7	3.2	8	3, 3, 3	2000	30	80	130	2014-08-19	2017-11-27	N/A
Cape_Town_UCT/Skyra	Siemens Skyra	23	15	3	1.0, 1.0, 1.0	2530	1.69	7	3.75, 3.75, 5.0	1730	27	70	298	2015-05-28	continued	N/A
Chiba/CHB	GE Discovery MR750 3T	16	27	3	1, 1, 1	8.136	3.172	15	3.3, 3.3, 3.5	2300	30	81	201	2013-02-21	2018-05-01	10.3389/fpsyt.2017.00143
Chiba/CHBC	GE Discovery MR750 3T	23	30	3	1, 1, 1	8.136	3.172	15	3.3, 3.3, 3.5	2300	30	81	201	2013-06-19	continued	N/A
Chiba/CHBSRPB	GE Discovery MR750 3T	22	40	3	1.02, 1.02, 1.2	8.168	3.18	11	3.31, 3.31, 3.2	2500	30	80	244	2018-06-19	continued	N/A
Kyoto_KPU/Kyoto1.5T	Philips Gyroscan Intera	15	10	1.5	0.98, 0.98, 1.50	N/A	N/A	N/A	3, 3, 3	2411	40	80	200	2009-06-01	2010-06-24	10.1016/j.eurpsy.2010.09.005
Kyoto_KPU/Kyoto3T	Philips Achieva TX	34	37	3	1.00, 1.00, 1.00	7.1	3.3	10	3, 3, 3	2000	30	80	200	2010-08-14	2012-03-09	10.1016/j.euroneuro.2015.08.017
Milan_HSR	Philips Ingenia CX	10	56	3	1, 1, 1	7.9	3.7	8	3, 3, 3.7	2000	30	85	200	2016-10-25	2020-11-17	N/A
NYSPI_Columbia/Adults	GE MR 750	38	34	3	0.8, 0.8, 0.8	7.864	3.112	12	2, 2, 2	850	25	60	544	2015-03-03	2019-11-18	10.1038/s41386-020-00929-9
NYSPI_Columbia/Pediatric	GE MR 750	21	14	3	0.8, 0.8, 0.8	7.864	3.112	12	2, 2, 2	850	25	60	544	2015-04-25	2018-05-21	10.1038/s41386-020-0613-3 10.1002/da.23187
New_York	3T Siemens NKI TRIOTIM	50	12	3	0.80, 0.80, 0.80	2400	2.01	8	2.1, 2.1, 2.1	1000	25.4	60	480	2018-04-30	2020-03-10	N/A
Seoul_SNU	Siemens Trio	45	51	3	1.0, 1.0, 1.0	1670	1.89	9	1.9, 1.9, 3.5	3500	30	90	116	2010-05-01	2016-08-31	10.1002/hbm.23347 10.1016/j.biopsych.2013.09.002 10.30773/pi.2019.0206
Shanghai_SMHC	Siemens VERIO	50	34	3	1, 1, 1	2300	2.96	9	3, 3, 3	3000	30	85	170	N/A	continued	N/A
UCLA/Adult	Siemens Trio	32	19	3	1, 1, 1	1900	3.26	9	3, 3, 3	2000	25	78	208	2011-01-07	2015-06-30	10.1073/pnas.1716686115 10.3389/fpsyt.2015.00074 10.1038/tp.2017.192 10.2147/PRBM.S75106 10.1007/s11682-020-00358-8 10.1038/npp.2017.249
Vancouver_BCCHR	GE Discovery MR750	22	24	3	1, 1, 1	8.152	3.172	10	3, 3, 4	2000	25	90	150	2017	2019	N/A
Yale_Gruner	3T GE Signa	10	15	3	0.98, 0.98, 1	N/A	N/A	N/A	3.75, 3.75, 3	2000	30	80	150	N/A	N/A	10.1002/hbm.22551
Yale_Pittinger/HCP_Prisma	3T Prisma	35	32	3	0.8, 0.8, 0.8	N/A	N/A	N/A	2, 2, 2	800	37	52	500	N/A	N/A	N/A
Yale_Pittinger/HCP_Trio	3T Siemens Trio	21	22	3	0.8, 0.8, 0.8	N/A	N/A	N/A	2.5, 2.5, 2.5	700	31	55	500	N/A	N/A	N/A
Yale_Pittinger/Yale_2014	3T Siemens Trio	25	60	3	1, 1, 1	2530	3.66	7	3.44, 3.44, 4	2000	25	85	300	N/A	N/A	10.1016/j.biopsych.2013.10.021
